# An evolutionary perspective of DNA methylation patterns in skeletal tissues using a nonhuman primate model of osteoarthritis

**DOI:** 10.1101/2020.07.31.231522

**Authors:** Genevieve Housman, Ellen E. Quillen, Anne C. Stone

## Abstract

**Objective:** Epigenetic factors, such as DNA methylation, play an influential role in the development of the degenerative joint disease osteoarthritis (OA). These molecular mechanisms have been heavily studied in humans, and although OA affects several other animals in addition to humans, few efforts have taken an evolutionary perspective. This study explores the evolution of OA epigenetics by assessing the relationship between DNA methylation variation and knee OA development in baboons (*Papio spp*.) and by comparing these findings to human OA epigenetic associations.

**Methods:** Genome-wide DNA methylation patterns were identified in bone and cartilage of the right distal femora from 56 pedigreed, adult baboons (28 with and 28 without knee OA) using the Illumina Infinium MethylationEPIC BeadChip.

**Results:** Several significantly differentially methylated positions (DMPs) and regions (DMRs) were found between tissue types. Substantial OA-related differential methylation was also identified in cartilage, but not in bone, suggesting that cartilage epigenetics may be more influential in OA than bone epigenetics. Additionally, some genes containing OA-related DMPs overlap with and display methylation patterns similar to those previously identified in human OA, revealing a mixture of evolutionarily conserved and divergent OA-related methylation patterns in primates.

**Conclusions:** Overall, these findings reinforce current etiological perspectives of OA and enhance our evolutionary understanding of epigenetic mechanisms associated with OA. This work further establishes baboons as a valuable nonhuman primate model of OA, and continued investigations in baboons will help to disentangle the molecular mechanisms contributing to OA and their evolutionary histories.
