## Supplementary material for "An evolutionary perspective of DNA methylation patterns in skeletal tissues using a nonhuman primate model of osteoarthritis": FileS4_KEGG.xlsx

### Sheet: legend
KEGG pathways enriched for significant DMPs. Tables contain the KEGG pathways that are significantly enriched (FDR < 0.05) for DMPs that remained statistically significant after accounting for kinship with at least a 10% change in mean methylation (Δβ ≥ 0.1) between comparative groups – healthy bone vs. healthy cartilage (Bone vs Cartilage in Healthy), OA bone vs. OA cartilage (Bone vs Cartilage …

### Sheet: Bone vs Cartilage in Healthy
KEGG ID	KEGG Pathway	No. Genes Total	No. Genes with DMPs	P-Value	FDR
path:hsa04015	Rap1 signaling pathway	207	171	1.12258e-06	0.000126103
path:hsa04390	Hippo signaling pathway	151	129	9.88445e-07	0.000126103
path:hsa05200	Pathways in cancer	491	375.5	9.76743e-07	0.000126103
path:hsa04360	Axon guidance	174	149	1.5732e-06	0.000132542
path:hsa05205	Proteoglycans in cancer	197	162.5	2.67023e-06	0.000179973
path:hsa04934	Cushing syndrome	149	125	7.85594e-06	0.000441242
path:hsa04550	Signaling pathways regulating pluripotency of stem cells	135	112	1.57978e-05	0.000760551
path:hsa04060	Cytokine-cytokine receptor interaction	231	165	2.32388e-05	0.000978933
path:hsa04514	Cell adhesion molecules (CAMs)	125	103.5	3.15031e-05	0.00117962
path:hsa04392	Hippo signaling pathway - multiple species	29	29	4.27341e-05	0.00144014
path:hsa04510	Focal adhesion	193	158	6.14019e-05	0.00188113
path:hsa04010	MAPK signaling pathway	278	218.333	6.77098e-05	0.00190152
path:hsa04713	Circadian entrainment	95	82	8.3433e-05	0.00216284
path:hsa05032	Morphine addiction	87	76	9.85951e-05	0.00237332
path:hsa04072	Phospholipase D signaling pathway	141	117.833	0.000202879	0.00455803
path:hsa04659	Th17 cell differentiation	95	79	0.000248689	0.00523801
path:hsa04080	Neuroactive ligand-receptor interaction	303	213.833	0.00037277	0.00738961
path:hsa04371	Apelin signaling pathway	135	108	0.000419342	0.00785101
path:hsa04928	Parathyroid hormone synthesis, secretion and action	104	87.5	0.00046164	0.00818804
path:hsa04024	cAMP signaling pathway	206	159.833	0.0006138	0.00907518
path:hsa04310	Wnt signaling pathway	154	123.5	0.000636079	0.00907518
path:hsa04630	JAK-STAT signaling pathway	129	100	0.00062146	0.00907518
path:hsa05202	Transcriptional misregulation in cancer	171	133	0.000646304	0.00907518
path:hsa05321	Inflammatory bowel disease (IBD)	55	46.5	0.000610196	0.00907518
path:hsa04020	Calcium signaling pathway	182	143.5	0.000751137	0.0101253
path:hsa04611	Platelet activation	123	99.8333	0.000809458	0.0104918
path:hsa04350	TGF-beta signaling pathway	91	73	0.000930907	0.0113529
path:hsa04725	Cholinergic synapse	110	91.8333	0.000943265	0.0113529
path:hsa04810	Regulation of actin cytoskeleton	202	157.333	0.000984019	0.011435
path:hsa04640	Hematopoietic cell lineage	77	61	0.00105121	0.0118086
path:hsa04750	Inflammatory mediator regulation of TRP channels	94	78.8333	0.00150313	0.0163405
path:hsa04070	Phosphatidylinositol signaling system	91	75	0.00170574	0.0179636
path:hsa04926	Relaxin signaling pathway	124	98	0.00197713	0.0195287
path:hsa04933	AGE-RAGE signaling pathway in diabetic complications	94	76	0.00193422	0.0195287
path:hsa04935	Growth hormone synthesis, secretion and action	113	92	0.0020282	0.0195287
path:hsa04724	Glutamatergic synapse	112	92.8333	0.002208	0.0206693
path:hsa00562	Inositol phosphate metabolism	68	57	0.0024442	0.022262
path:hsa05033	Nicotine addiction	36	32	0.00274774	0.0243681
path:hsa04916	Melanogenesis	100	80.5	0.00288297	0.0245554
path:hsa05221	Acute myeloid leukemia	63	53	0.00291459	0.0245554
path:hsa04728	Dopaminergic synapse	126	100	0.00313205	0.025744
path:hsa04151	PI3K-Akt signaling pathway	323	239.833	0.00364096	0.0285349
path:hsa05226	Gastric cancer	146	113.5	0.00359404	0.0285349
path:hsa04014	Ras signaling pathway	222	168.833	0.00380416	0.0291364
path:hsa04925	Aldosterone synthesis and secretion	93	76	0.00390991	0.0292809
path:hsa04727	GABAergic synapse	83	68	0.00523258	0.0383344
path:hsa04380	Osteoclast differentiation	106	83.3333	0.0054612	0.039158
path:hsa04923	Regulation of lipolysis in adipocytes	54	45.5	0.00587783	0.0412673
path:hsa05142	Chagas disease (American trypanosomiasis)	93	72.5	0.00600479	0.0412983
path:hsa04270	Vascular smooth muscle contraction	131	100.333	0.00632314	0.0426179
path:hsa04071	Sphingolipid signaling pathway	115	90	0.00667289	0.0432363
path:hsa05144	Malaria	44	35.1667	0.00679977	0.0432363
path:hsa05163	Human cytomegalovirus infection	197	148	0.00664671	0.0432363
path:hsa01521	EGFR tyrosine kinase inhibitor resistance	77	64	0.00738819	0.0461078

### Sheet: Bone vs Cartilage in OA
KEGG ID	KEGG Pathway	No. Genes Total	No. Genes with DMPs	P-Value	FDR
path:hsa05200	Pathways in cancer	491	385	1.81265e-07	6.10862e-05
path:hsa04015	Rap1 signaling pathway	207	174	7.09509e-07	7.45033e-05
path:hsa04360	Axon guidance	174	152	4.72412e-07	7.45033e-05
path:hsa04514	Cell adhesion molecules (CAMs)	125	108	8.84312e-07	7.45033e-05
path:hsa04510	Focal adhesion	193	164	3.08975e-06	0.000208249
path:hsa05205	Proteoglycans in cancer	197	164	3.7164e-06	0.000208738
path:hsa04060	Cytokine-cytokine receptor interaction	231	170.5	7.46656e-06	0.000359462
path:hsa04390	Hippo signaling pathway	151	127	3.33661e-05	0.00112444
path:hsa04550	Signaling pathways regulating pluripotency of stem cells	135	113	3.02125e-05	0.00112444
path:hsa04928	Parathyroid hormone synthesis, secretion and action	104	91	2.728e-05	0.00112444
path:hsa04020	Calcium signaling pathway	182	149.833	6.3883e-05	0.00190558
path:hsa04310	Wnt signaling pathway	154	128.5	6.78546e-05	0.00190558
path:hsa04713	Circadian entrainment	95	83	7.86677e-05	0.00203931
path:hsa04934	Cushing syndrome	149	123.5	0.000185016	0.0044536
path:hsa05032	Morphine addiction	87	76	0.000239319	0.00537671
path:hsa04014	Ras signaling pathway	222	176.5	0.000256911	0.0054112
path:hsa04010	MAPK signaling pathway	278	219.5	0.000282194	0.00559409
path:hsa04659	Th17 cell differentiation	95	80	0.000302119	0.00565635
path:hsa04810	Regulation of actin cytoskeleton	202	161.833	0.000435737	0.00772859
path:hsa04640	Hematopoietic cell lineage	77	63	0.000468468	0.00789369
path:hsa04024	cAMP signaling pathway	206	162.333	0.000515265	0.00802466
path:hsa04151	PI3K-Akt signaling pathway	323	248.833	0.000523865	0.00802466
path:hsa04611	Platelet activation	123	101	0.000590442	0.00865126
path:hsa04072	Phospholipase D signaling pathway	141	117.5	0.000667557	0.00937361
path:hsa04392	Hippo signaling pathway - multiple species	29	28	0.000923311	0.0124462
path:hsa04350	TGF-beta signaling pathway	91	74	0.00113003	0.0146469
path:hsa04371	Apelin signaling pathway	135	108	0.00132082	0.0164858
path:hsa04926	Relaxin signaling pathway	124	100	0.00143535	0.0172755
path:hsa04750	Inflammatory mediator regulation of TRP channels	94	79.5	0.00160089	0.0186035
path:hsa04650	Natural killer cell mediated cytotoxicity	87	71.1667	0.0018942	0.0212782
path:hsa04728	Dopaminergic synapse	126	102	0.00224902	0.0240098
path:hsa04933	AGE-RAGE signaling pathway in diabetic complications	94	77	0.00227987	0.0240098
path:hsa04080	Neuroactive ligand-receptor interaction	303	213	0.00262392	0.0267958
path:hsa04660	T cell receptor signaling pathway	98	80	0.00290193	0.0287633
path:hsa05146	Amoebiasis	90	73	0.00342593	0.0329868
path:hsa04630	JAK-STAT signaling pathway	129	99.5	0.0038894	0.0364091
path:hsa04070	Phosphatidylinositol signaling system	91	75	0.00409994	0.0373427
path:hsa05165	Human papillomavirus infection	303	229.5	0.00448465	0.0397718
path:hsa04658	Th1 and Th2 cell differentiation	82	67	0.00472696	0.0408458
path:hsa00562	Inositol phosphate metabolism	68	57	0.00528688	0.0434556
path:hsa04724	Glutamatergic synapse	112	92	0.00524503	0.0434556
path:hsa04512	ECM-receptor interaction	86	71.5	0.00610379	0.0489757

### Sheet: OA vs Healthy in Bone
KEGG ID	KEGG Pathway	No. Genes Total	No. Genes with DMPs	P-Value	FDR
path:hsa04261	Adrenergic signaling in cardiomyocytes	144	3	0.00433364	0.659381
path:hsa04260	Cardiac muscle contraction	75	2	0.00765127	0.659381
path:hsa04929	GnRH secretion	62	2	0.0103217	0.659381
path:hsa04720	Long-term potentiation	64	2	0.0107901	0.659381
path:hsa04914	Progesterone-mediated oocyte maturation	85	2	0.0147026	0.659381
path:hsa05410	Hypertrophic cardiomyopathy (HCM)	87	2	0.0160818	0.659381
path:hsa04911	Insulin secretion	83	2	0.0170637	0.659381
path:hsa05010	Alzheimer disease	332	3	0.0200003	0.659381
path:hsa05414	Dilated cardiomyopathy (DCM)	92	2	0.0203927	0.659381
path:hsa04931	Insulin resistance	105	2	0.0205941	0.659381
path:hsa04210	Apoptosis	128	2	0.0242049	0.659381
path:hsa04010	MAPK signaling pathway	278	3	0.0264513	0.659381
path:hsa05135	Yersinia infection	112	2	0.0272786	0.659381
path:hsa04722	Neurotrophin signaling pathway	114	2	0.0289883	0.659381
path:hsa04935	Growth hormone synthesis, secretion and action	113	2	0.031284	0.659381
path:hsa04725	Cholinergic synapse	110	2	0.0313059	0.659381
path:hsa04728	Dopaminergic synapse	126	2	0.0352165	0.698115
path:hsa04150	mTOR signaling pathway	150	2	0.039449	0.7231
path:hsa04714	Thermogenesis	203	2	0.0407682	0.7231
path:hsa05130	Pathogenic Escherichia coli infection	176	2	0.0456209	0.756569
path:hsa05225	Hepatocellular carcinoma	156	2	0.0484741	0.756569
path:hsa04022	cGMP-PKG signaling pathway	161	2	0.0493903	0.756569

### Sheet: OA vs Healthy in Cartilage
KEGG ID	KEGG Pathway	No. Genes Total	No. Genes with DMPs	P-Value	FDR
path:hsa05200	Pathways in cancer	491	104	0.000606575	0.116215
path:hsa04928	Parathyroid hormone synthesis, secretion and action	104	33.5	0.000689701	0.116215
path:hsa04960	Aldosterone-regulated sodium reabsorption	35	14	0.0011088	0.124555
path:hsa04961	Endocrine and other factor-regulated calcium reabsorption	50	18	0.00197434	0.166338
path:hsa04974	Protein digestion and absorption	81	22.5	0.00445602	0.259941
path:hsa05230	Central carbon metabolism in cancer	66	20	0.00520962	0.259941
path:hsa04022	cGMP-PKG signaling pathway	161	39	0.00539936	0.259941
path:hsa04066	HIF-1 signaling pathway	104	26	0.00678818	0.285952
path:hsa05321	Inflammatory bowel disease (IBD)	55	13.5	0.0101516	0.38012
path:hsa04310	Wnt signaling pathway	154	37	0.0119168	0.401415
path:hsa04973	Carbohydrate digestion and absorption	41	12	0.0131026	0.401415
path:hsa05100	Bacterial invasion of epithelial cells	72	20	0.0148874	0.418088
path:hsa04972	Pancreatic secretion	88	21	0.0175858	0.431177
path:hsa05220	Chronic myeloid leukemia	74	20	0.0182944	0.431177
path:hsa05414	Dilated cardiomyopathy (DCM)	92	24	0.0222956	0.431177
path:hsa04270	Vascular smooth muscle contraction	131	29	0.0231526	0.431177
path:hsa04014	Ras signaling pathway	222	48	0.0251163	0.431177
path:hsa04072	Phospholipase D signaling pathway	141	36	0.0275543	0.431177
path:hsa05410	Hypertrophic cardiomyopathy (HCM)	87	21	0.0297572	0.431177
path:hsa05226	Gastric cancer	146	32.5	0.0303467	0.431177
path:hsa04971	Gastric acid secretion	75	20	0.0316748	0.431177
path:hsa05163	Human cytomegalovirus infection	197	42	0.0321814	0.431177
path:hsa04260	Cardiac muscle contraction	75	16	0.032694	0.431177
path:hsa05202	Transcriptional misregulation in cancer	171	36	0.0328062	0.431177
path:hsa04919	Thyroid hormone signaling pathway	117	29.5	0.0336852	0.431177
path:hsa04911	Insulin secretion	83	22	0.0340563	0.431177
path:hsa04350	TGF-beta signaling pathway	91	19	0.0345454	0.431177
path:hsa04010	MAPK signaling pathway	278	58.5	0.0370128	0.445475
path:hsa05205	Proteoglycans in cancer	197	42.5	0.0409499	0.475866
path:hsa04659	Th17 cell differentiation	95	21.5	0.0449948	0.486426
path:hsa05222	Small cell lung cancer	88	21	0.0469216	0.486426
path:hsa04923	Regulation of lipolysis in adipocytes	54	14	0.0471636	0.486426
path:hsa05224	Breast cancer	144	30.5	0.0499096	0.486426

### Sheet: All Four Combinations
KEGG ID	KEGG Pathway	No. Genes Total	No. Genes with DMPs	P-Value	FDR
path:hsa05200	Pathways in cancer	491	76.75	0.00151561	0.386193
path:hsa05220	Chronic myeloid leukemia	74	18.5	0.00229195	0.386193
path:hsa04960	Aldosterone-regulated sodium reabsorption	35	10	0.00709043	0.597368
path:hsa05202	Transcriptional misregulation in cancer	171	30.3333	0.0063388	0.597368
path:hsa04360	Axon guidance	174	36	0.00977935	0.659128
path:hsa04974	Protein digestion and absorption	81	16.5	0.0125383	0.704234
path:hsa04928	Parathyroid hormone synthesis, secretion and action	104	22.5	0.0147204	0.708682
path:hsa04010	MAPK signaling pathway	278	43	0.0387615	0.873478
path:hsa04014	Ras signaling pathway	222	35	0.0388904	0.873478
path:hsa04015	Rap1 signaling pathway	207	34	0.0440627	0.873478
path:hsa04510	Focal adhesion	193	35	0.0305577	0.873478
path:hsa04512	ECM-receptor interaction	86	17	0.0377274	0.873478
path:hsa04933	AGE-RAGE signaling pathway in diabetic complications	94	17	0.028305	0.873478
path:hsa04961	Endocrine and other factor-regulated calcium reabsorption	50	12	0.0225263	0.873478
path:hsa05206	MicroRNAs in cancer	274	33.5	0.032234	0.873478
path:hsa05210	Colorectal cancer	83	15	0.041648	0.873478
path:hsa05222	Small cell lung cancer	88	17	0.0247182	0.873478
path:hsa05225	Hepatocellular carcinoma	156	25.5	0.0500417	0.887581
path:hsa05230	Central carbon metabolism in cancer	66	13	0.0494499	0.887581
